# ChromatinHD connects single-cell DNA accessibility and conformation to gene expression through scale-adaptive machine learning

**DOI:** 10.1101/2023.07.21.549899

**Authors:** Wouter Saelens, Olga Pushkarev, Bart Deplancke

## Abstract

Machine learning methods that fully exploit the dual modality of single-cell RNA+ATAC-seq techniques are still lacking. Here, we developed ChromatinHD, a pair of models that uses the raw accessibility data, without peak-calling or windows, to predict gene expression and determine differentially accessible chromatin. We show how both models consistently outperform existing peak and window-based approaches, and find that this is due to a considerable amount of functional accessibility changes within and outside of putative cis-regulatory regions, both of which are uniquely captured by our models. Furthermore, ChromatinHD can delineate collaborating regions including their preferential genomic conformations that drive gene expression. Finally, our models also use changes in ATAC-seq fragment lengths to identify dense binding of transcription factors, a feature not captured by footprinting methods. Altogether, ChromatinHD, available at https://deplanckelab.github.io/ChromatinHD, is a suite of computational tools that enables a data-driven understanding of chromatin accessibility at various scales and how it relates to gene expression.
