## Supplementary material for "ChromatinHD connects single-cell DNA accessibility and conformation to gene expression through scale-adaptive machine learning": Table S2

### Sheet: Sheet1
experiment_target	accession
ARID3A-human	ENCFF003VDB
ARNT-human	ENCFF585SRV
ASH2L-human	ENCFF096XRG
ATF2-human	ENCFF579NXQ
ATF3-human	ENCFF126EBD
ATF7-human	ENCFF667FTY
BACH1-human	ENCFF245FMD
BATF-human	ENCFF832YIE
BCL11A-human	ENCFF383HAY
BCL3-human	ENCFF247MHT
BCLAF1-human	ENCFF180SGO
BHLHE40-human	ENCFF770FCH
BMI1-human	ENCFF592LPO
BRCA1-human	ENCFF003ZGU
CBFB-human	ENCFF013PBU
CBX3-human	ENCFF507WQJ
CBX5-human	ENCFF533MFQ
CEBPB-human	ENCFF736WUM
CEBPZ-human	ENCFF243GOG
CHD1-human	ENCFF836XKX
CHD2-human	ENCFF546AYN
CHD4-human	ENCFF249SIN
CREB1-human	ENCFF552YPB
CREM-human	ENCFF035AJG
CUX1-human	ENCFF645LHM
DPF2-human	ENCFF771IAW
E2F4-human	ENCFF896OWK
E2F8-human	ENCFF412GFI
E4F1-human	ENCFF394KMU
EBF1-human	ENCFF188AYL
EED-human	ENCFF041QPS
EGR1-human	ENCFF795QXQ
ELF1-human	ENCFF349IFX
ELK1-human	ENCFF350TKU
ESRRA-human	ENCFF889SRN
ETS1-human	ENCFF980VOD
ETV6-human	ENCFF979BQI
EZH2-human	ENCFF723CXZ
FOS-human	ENCFF949TIZ
FOXK2-human	ENCFF990MTR
FOXM1-human	ENCFF114JXB
GABPA-human	ENCFF453CIO
GATAD2B-human	ENCFF298AIX
HCFC1-human	ENCFF309XXF
HDAC2-human	ENCFF221BCO
HDGF-human	ENCFF143KGD
HSF1-human	ENCFF603BID
IKZF1-human	ENCFF045OQX
IKZF2-human	ENCFF764DSU
IRF3-human	ENCFF719MXF
IRF4-human	ENCFF393ZEE
IRF5-human	ENCFF207EGF
JUNB-human	ENCFF935SBO
JUND-human	ENCFF330LVI
KAT2A-human	ENCFF115QNH
KDM1A-human	ENCFF799KZP
KLF5-human	ENCFF379JVC
LARP7-human	ENCFF305SLO
MAFK-human	ENCFF186AWV
MAX-human	ENCFF075AKQ
MAZ-human	ENCFF250FJC
MEF2A-human	ENCFF131JIX
MEF2B-human	ENCFF623FAW
MEF2C-human	ENCFF468GCV
MLLT1-human	ENCFF394FTH
MTA2-human	ENCFF587POH
MTA3-human	ENCFF661FMB
MXI1-human	ENCFF199HGX
MYB-human	ENCFF500JAL
MYC-human	ENCFF765CKK
NBN-human	ENCFF400GKD
NFATC1-human	ENCFF450EDU
NFATC3-human	ENCFF704PDA
NFIC-human	ENCFF646JVP
NFXL1-human	ENCFF467MFZ
NFYA-human	ENCFF278GJK
NFYB-human	ENCFF510NDO
NKRF-human	ENCFF014TNM
NR2C1-human	ENCFF035BOY
NR2C2-human	ENCFF434HVY
NR2F1-human	ENCFF008DRS
NRF1-human	ENCFF652BRY
PAX5-human	ENCFF946SAG
PAX8-human	ENCFF992JWY
PBX3-human	ENCFF926LHG
PKNOX1-human	ENCFF788VTS
PML-human	ENCFF480ECN
POU2F2-human	ENCFF433TJX
PRDM15-human	ENCFF720ZNX
RAD21-human	ENCFF618UTS
RAD51-human	ENCFF835YGE
RB1-human	ENCFF034OSV
RBBP5-human	ENCFF687SSY
RCOR1-human	ENCFF090TBS
RELA-human	ENCFF074NZK
RELB-human	ENCFF192MYZ
REST-human	ENCFF854AIH
RFX5-human	ENCFF465IMC
RUNX3-human	ENCFF677QUK
RXRA-human	ENCFF928YOZ
SIN3A-human	ENCFF050CYK
SIX5-human	ENCFF233IWJ
SKIL-human	ENCFF595JHJ
SMAD1-human	ENCFF987PGY
SMAD5-human	ENCFF891JAX
SMARCA5-human	ENCFF052STI
SMC3-human	ENCFF599ZQS
SPI1-human	ENCFF071ZMW
SREBF1-human	ENCFF729QOZ
SREBF2-human	ENCFF272RZS
SRF-human	ENCFF012LEV
STAT1-human	ENCFF780PWT
STAT3-human	ENCFF923CHO
STAT5A-human	ENCFF470LBM
SUPT20H-human	ENCFF069YVD
TAF1-human	ENCFF767OVB
TARDBP-human	ENCFF887EVV
TBL1XR1-human	ENCFF859GGT
TBP-human	ENCFF571FGG
TBX21-human	ENCFF980GMH
TCF12-human	ENCFF176ILA
TCF3-human	ENCFF235NCI
TCF7-human	ENCFF555ECR
TRIM22-human	ENCFF302BKM
UBTF-human	ENCFF405XEK
USF1-human	ENCFF310XNW
USF2-human	ENCFF514SWA
WRNIP1-human	ENCFF679UWZ
YBX1-human	ENCFF699GCM
YY1-human	ENCFF320PLB
ZBED1-human	ENCFF907JXH
ZBTB11-human	ENCFF704HSG
ZBTB33-human	ENCFF773OQL
ZBTB4-human	ENCFF273OXB
ZBTB40-human	ENCFF823ISD
ZEB1-human	ENCFF264KYF
ZFP36-human	ENCFF299BSA
ZNF143-human	ENCFF114TBN
ZNF207-human	ENCFF580TAE
ZNF217-human	ENCFF204RPR
ZNF24-human	ENCFF989JWG
ZNF384-human	ENCFF324LIJ
ZNF592-human	ENCFF863OPI
ZNF622-human	ENCFF777DVJ
ZNF687-human	ENCFF012XLD
ZSCAN29-human	ENCFF282AHI
ZZZ3-human	ENCFF183SZO
